# Prevention of ribozyme catalysis through cDNA synthesis enables accurate RT-qPCR measurements of context-dependent ribozyme activity

**DOI:** 10.1101/2024.07.19.604288

**Authors:** Nina Y. Alperovich, Olga B. Vasilyeva, Samuel W. Schaffter

## Abstract

Self-cleaving ribozymes are important tools in synthetic biology, biomanufacturing, and nucleic acid therapeutics. These broad applications deploy ribozymes in many genetic and environmental contexts, which can influence activity. Thus, accurate measurements of ribozyme activity across diverse contexts are crucial for validating new ribozyme sequences and ribozyme-based biotechnologies. Ribozyme activity measurements that rely on RNA extraction, such as RNA sequencing or reverse transcription-quantitative polymerase chain reaction (RT-qPCR), are generalizable to most applications and have high sensitivity. However, the activity measurement is indirect, taking place after RNA is isolated from the environment of interest and copied to DNA. So these measurements may not accurately reflect the activity in the original context. Here we develop and validate an RT-qPCR method for measuring context-dependent ribozyme activity using a set of self-cleaving RNAs for which context-dependent ribozyme cleavage is known *in vitro*. We find that RNA extraction and reverse transcription conditions can induce substantial ribozyme cleavage resulting in incorrect activity measurements with RT-qPCR. To restore the accuracy of the RT-qPCR measurements, we introduce an oligonucleotide into the sample preparation workflow that inhibits ribozyme activity. We then apply our method to measure ribozyme cleavage of RNAs produced in *Escherichia coli* (*E. coli*). These results have broad implications for many ribozyme measurements and technologies.
