## Supplementary material for "Prevention of ribozyme catalysis through cDNA synthesis enables accurate RT-qPCR measurements of context-dependent ribozyme activity": DNA oligonucleotide and template sequences

### Sheet: eBlock DNA
Name	Full name	Sequence
U1	Uncleaved G{u6,c18} Ro	gaagtctaacgctgctctgggctaactgtcGCGCTAATACGACTCACTATAGGGCTCGATCACTAATCTGATCGAGACAAACATACCTACCTTCATTATCTTACTTACGGGTCGGCATGGCATCTCCACCTCCTCGCGGTCCGACCTGGGCTACTTCGGTAGGTTAAGGGAGAGAGTATGATGTAGTAAGGTAATGAAGGAGCATAACCCCTTGGGGCCTCTAAACGGGTCTTGAGGGGTTTTTTGctgaaaggaggaactatatccggattggcgctgaaacctcaggcatttgagaagcacacg
C1	Cleaved G{u6,c18} Ro	gaagtctaacgctgctctgggctaactgtcGCGCTAATACGACTCACTATAGGGTCGGCATGGCATCTCCACCTCCTCGCGGTCCGACCTGGGCTACTTCGGTAGGCTAAGGGAGAGAGTATGATGTAGTAAGGTAATGAAGGAGCATAACCCCTTGGGGCCTCTAAACGGGTCTTGAGGGGTTTTTTGctgaaaggaggaactatatccggattggcgctgaaacctcaggcatttgagaagcacacgactgtgtacttgttataacatctgacagttaaagtcgggagaataggagcc
G1	G{u6,c18} Ro	gaagtctaacgctgctctgggctaactgtcGCGCTAATACGACTCACTATAGGGCTCGATCACTAATCTGATCGAGACAAACATACCTACCTTCATTATCTTACTTACGGGTCGGCATGGCATCTCCACCTCCTCGCGGTCCGACCTGGGCTACTTCGGTAGGCTAAGGGAGAGAGTATGATGTAGTAAGGTAATGAAGGAGCATAACCCCTTGGGGCCTCTAAACGGGTCTTGAGGGGTTTTTTGctgaaaggaggaactatatccggattggcgctgaaacctcaggcatttgagaagcacacg
U2	Uncleaved G{u11,w2r} Ro	gaagtctaacgctgctctgggctaactgtcGCGCTAATACGACTCACTATAGGGCTCGATCACTAATCTGATCGAGACACTACATCCACATACTAATTAACATACCTCTTATTCGGGTCGGCATGGCATCTCCACCTCCTCGCGGTCCGACCTGGGCTACTTCGGTAGGTTAAGGGAGTGATGTTAAGAGGTGTGTTAATAGCATAACCCCTTGGGGCCTCTAAACGGGTCTTGAGGGGTTTTTTGctgaaaggaggaactatatccggattggcgctgaaacctcaggcatttgagaagcacacg
C2	Cleaved G{u11,w2r} Ro	gaagtctaacgctgctctgggctaactgtcGCGCTAATACGACTCACTATAGGGTCGGCATGGCATCTCCACCTCCTCGCGGTCCGACCTGGGCTACTTCGGTAGGCTAAGGGAGTGATGTTAAGAGGTGTGTTAATAGCATAACCCCTTGGGGCCTCTAAACGGGTCTTGAGGGGTTTTTTGctgaaaggaggaactatatccggattggcgctgaaacctcaggcatttgagaagcacacgactgtgtacttgttataacatctgacagttaaagtcgggagaataggagccatgtct
G2	G{u11,w2r} Ro	gaagtctaacgctgctctgggctaactgtcGCGCTAATACGACTCACTATAGGGCTCGATCACTAATCTGATCGAGACACTACATCCACATACTAATTAACATACCTCTTATTCGGGTCGGCATGGCATCTCCACCTCCTCGCGGTCCGACCTGGGCTACTTCGGTAGGCTAAGGGAGTGATGTTAAGAGGTGTGTTAATAGCATAACCCCTTGGGGCCTCTAAACGGGTCTTGAGGGGTTTTTTGctgaaaggaggaactatatccggattggcgctgaaacctcaggcatttgagaagcacacg
U3	Uncleaved G{t6-1,u2r} Ro	gaagtctaacgctgctctgggctaactgtcGCGCTAATACGACTCACTATAGGGCTCGATCACTAATCTGATCGAGACACTACATCCACATACTAACATCATTACTTCACATTCGGGTCGGCATGGCATCTCCACCTCCTCGCGGTCCGACCTGGGCTACTTCGGTAGGTTAAGGGAGGAGAGTTGTGAAGTGATGATGTAGCATAACCCCTTGGGGCCTCTAAACGGGTCTTGAGGGGTTTTTTGctgaaaggaggaactatatccggattggcgctgaaacctcaggcatttgagaagcacacg
C3	Cleaved G{t6-1,u2r} Ro	gaagtctaacgctgctctgggctaactgtcGCGCTAATACGACTCACTATAGGGTCGGCATGGCATCTCCACCTCCTCGCGGTCCGACCTGGGCTACTTCGGTAGGCTAAGGGAGGAGAGTTGTGAAGTGATGATGTAGCATAACCCCTTGGGGCCTCTAAACGGGTCTTGAGGGGTTTTTTGctgaaaggaggaactatatccggattggcgctgaaacctcaggcatttgagaagcacacgactgtgtacttgttataacatctgacagttaaagtcgggagaataggagccatgtct
G3	G{t6-1,u2r} Ro	gaagtctaacgctgctctgggctaactgtcGCGCTAATACGACTCACTATAGGGCTCGATCACTAATCTGATCGAGACACTACATCCACATACTAACATCATTACTTCACATTCGGGTCGGCATGGCATCTCCACCTCCTCGCGGTCCGACCTGGGCTACTTCGGTAGGCTAAGGGAGGAGAGTTGTGAAGTGATGATGTAGCATAACCCCTTGGGGCCTCTAAACGGGTCTTGAGGGGTTTTTTGctgaaaggaggaactatatccggattggcgctgaaacctcaggcatttgagaagcacacg
U4	Uncleaved G{u10,u2r} Ro	gaagtctaacgctgctctgggctaactgtcGCGCTAATACGACTCACTATAGGGCTCGATCACTAATCTGATCGAGACACTACATCCACATACTAACATCACTTACTCCTATTCGGGTCGGCATGGCATCTCCACCTCCTCGCGGTCCGACCTGGGCTACTTCGGTAGGTTAAGGGAGTGATGTTAGGAGTAGGTGATGTAGCATAACCCCTTGGGGCCTCTAAACGGGTCTTGAGGGGTTTTTTGctgaaaggaggaactatatccggattggcgctgaaacctcaggcatttgagaagcacacg
C4	Cleaved G{u10,u2r} Ro	gaagtctaacgctgctctgggctaactgtcGCGCTAATACGACTCACTATAGGGTCGGCATGGCATCTCCACCTCCTCGCGGTCCGACCTGGGCTACTTCGGTAGGTTAAGGGAGTGATGTTAGGAGTAGGTGATGTAGCATAACCCCTTGGGGCCTCTAAACGGGTCTTGAGGGGTTTTTTGctgaaaggaggaactatatccggattggcgctgaaacctcaggcatttgagaagcacacgactgtgtacttgttataacatctgacagttaaagtcgggagaataggagccatgtct
G4	G{u10,u2r} Ro	gaagtctaacgctgctctgggctaactgtcGCGCTAATACGACTCACTATAGGGCTCGATCACTAATCTGATCGAGACACTACATCCACATACTAACATCACTTACTCCTATTCGGGTCGGCATGGCATCTCCACCTCCTCGCGGTCCGACCTGGGCTACTTCGGTAGGCTAAGGGAGTGATGTTAGGAGTAGGTGATGTAGCATAACCCCTTGGGGCCTCTAAACGGGTCTTGAGGGGTTTTTTGctgaaaggaggaactatatccggattggcgctgaaacctcaggcatttgagaagcacacg
U5	Uncleaved G{v1,u2r} Ro	gaagtctaacgctgctctgggctaactgtcGCGCTAATACGACTCACTATAGGGCTCGATCACTAATCTGATCGAGACACTACATCCACATACTAACATCATTACTTCACATTCGGGTCGGCATGGCATCTCCACCTCCTCGCGGTCCGACCTGGGCTACTTCGGTAGGTTAAGGGAGAGGATTTGTGAAGTGATGATGTAGCATAACCCCTTGGGGCCTCTAAACGGGTCTTGAGGGGTTTTTTGctgaaaggaggaactatatccggattggcgctgaaacctcaggcatttgagaagc
C5	Cleaved G{v1,u2r} Ro	gaagtctaacgctgctctgggctaactgtcGCGCTAATACGACTCACTATAGGGTCGGCATGGCATCTCCACCTCCTCGCGGTCCGACCTGGGCTACTTCGGTAGGCTAAGGGAGAGGATTTGTGAAGTGATGATGTAGCATAACCCCTTGGGGCCTCTAAACGGGTCTTGAGGGGTTTTTTGctgaaaggaggaactatatccggattggcgctgaaacctcaggcatttgagaagcacacgactgtgtacttgttataacatctgacagttaaagtcgggagaataggagccatgtcta
G5	G{v1,u2r} Ro	gaagtctaacgctgctctgggctaactgtcGCGCTAATACGACTCACTATAGGGCTCGATCACTAATCTGATCGAGACACTACATCCACATACTAACATCATTACTTCACATTCGGGTCGGCATGGCATCTCCACCTCCTCGCGGTCCGACCTGGGCTACTTCGGTAGGCTAAGGGAGAGGATTTGTGAAGTGATGATGTAGCATAACCCCTTGGGGCCTCTAAACGGGTCTTGAGGGGTTTTTTGctgaaaggaggaactatatccggattggcgctgaaacctcaggcatttgagaagc
U6	Uncleaved G{u10,w2r} Ro	gaagtctaacgctgctctgggctaactgtcGCGCTAATACGACTCACTATAGGGCTCGATCACTAATCTGATCGAGACACTACATCCACATACTAATTAACCTTACTCCTATTCGGGTCGGCATGGCATCTCCACCTCCTCGCGGTCCGACCTGGGCTACTTCGGTAGGTTAAGGGAGTGATGTTAGGAGTAGGGTTAATAGCATAACCCCTTGGGGCCTCTAAACGGGTCTTGAGGGGTTTTTTGctgaaaggaggaactatatccggattggcgctgaaacctcaggcatttgagaagc
C6	Cleaved G{u10,w2r} Ro	gaagtctaacgctgctctgggctaactgtcGCGCTAATACGACTCACTATAGGGTCGGCATGGCATCTCCACCTCCTCGCGGTCCGACCTGGGCTACTTCGGTAGGCTAAGGGAGTGATGTTAGGAGTAGGGTTAATAGCATAACCCCTTGGGGCCTCTAAACGGGTCTTGAGGGGTTTTTTGctgaaaggaggaactatatccggattggcgctgaaacctcaggcatttgagaagcacacgactgtgtacttgttataacatctgacagttaaagtcgggagaataggagccatgtcta
G6	G{u10,w2r} Ro	gaagtctaacgctgctctgggctaactgtcGCGCTAATACGACTCACTATAGGGCTCGATCACTAATCTGATCGAGACACTACATCCACATACTAATTAACCTTACTCCTATTCGGGTCGGCATGGCATCTCCACCTCCTCGCGGTCCGACCTGGGCTACTTCGGTAGGCTAAGGGAGTGATGTTAGGAGTAGGGTTAATAGCATAACCCCTTGGGGCCTCTAAACGGGTCTTGAGGGGTTTTTTGctgaaaggaggaactatatccggattggcgctgaaacctcaggcatttgagaagc
U1h*	Uncleaved G{u6,c18}* Rh	gaagtctaacgctgctctgggctaactgtcGCGCTAATACGACTCACTATAGGGCTCGATCACTAATCTGATCGAGACAAACATACCTACCTTCATTATCTTACTTACGGGGGCCACAGCAGAAGCGTTCACGTCGCAGCCCCTGTCAGATTCTGGTGAATCTGTGAATTCTGCTGCTGTTGATGTAGTAAGGTAATGAAGGAGCATAACCCCTTGGGGCCTCTAAACGGGTCTTGAGGGGTTTTTTGctgaaaggaggaactatatccggattggcgctgaaacctcaggcatttgagaagcacacg
C1h*	Cleaved G{u6,c18}* Rh	gaagtctaacgctgctctgggctaactgtcGCGCTAATACGACTCACTATAGGGGGCCACAGCAGAAGCGTTCACGTCGCAGCCCCTGTCAGATTCTGGTGAATCTGCGAATTCTGCTGCTGTTGATGTAGTAAGGTAATGAAGGAGCATAACCCCTTGGGGCCTCTAAACGGGTCTTGAGGGGTTTTTTGctgaaaggaggaactatatccggattggcgctgaaacctcaggcatttgagaagcacacgactgtgtacttgttataacatctgacagttaaagtcgggagaataggagcc
G1h*	G{u6,c18}* Rh	gaagtctaacgctgctctgggctaactgtcGCGCTAATACGACTCACTATAGGGCTCGATCACTAATCTGATCGAGACAAACATACCTACCTTCATTATCTTACTTACGGGGGCCACAGCAGAAGCGTTCACGTCGCAGCCCCTGTCAGATTCTGGTGAATCTGCGAATTCTGCTGCTGTTGATGTAGTAAGGTAATGAAGGAGCATAACCCCTTGGGGCCTCTAAACGGGTCTTGAGGGGTTTTTTGctgaaaggaggaactatatccggattggcgctgaaacctcaggcatttgagaagcacacg
U2h	Uncleaved G{u11,w2r} Rh	gaagtctaacgctgctctgggctaactgtcGCGCTAATACGACTCACTATAGACTCGATCACTAATCTGATCGAGACACTACATCCACATACTAATTAACATACCTCTTATTCGGGGGCCACAGCAGAAGCGTTCACGTCGCAGCCCCTGTCAGATTCTGGTGAATCTGTGAATTCTGCTTGATGTTAAGAGGTGTGTTAATAGCATAACCCCTTGGGGCCTCTAAACGGGTCTTGAGGGGTTTTTTGctgaaaggaggaactatatccggattggcgctgaaacctcaggcatttgagaagcacacgactg
C2h	Cleaved G{u11,w2r} Rh	gaagtctaacgctgctctgggctaactgtcGCGCTAATACGACTCACTATAGGGGGCCACAGCAGAAGCGTTCACGTCGCAGCCCCTGTCAGATTCTGGTGAATCTGCGAATTCTGCTTGATGTTAAGAGGTGTGTTAATAGCATAACCCCTTGGGGCCTCTAAACGGGTCTTGAGGGGTTTTTTGctgaaaggaggaactatatccggattggcgctgaaacctcaggcatttgagaagcacacgactgtgtacttgttataacatctgacagttaaagtcgggagaataggagccatg
G2h	G{u11,w2r} Rh	gaagtctaacgctgctctgggctaactgtcGCGCTAATACGACTCACTATAGACTCGATCACTAATCTGATCGAGACACTACATCCACATACTAATTAACATACCTCTTATTCGGGGGCCACAGCAGAAGCGTTCACGTCGCAGCCCCTGTCAGATTCTGGTGAATCTGCGAATTCTGCTTGATGTTAAGAGGTGTGTTAATAGCATAACCCCTTGGGGCCTCTAAACGGGTCTTGAGGGGTTTTTTGctgaaaggaggaactatatccggattggcgctgaaacctcaggcatttgagaagcacacgactg

### Sheet: Oligos
Name	Sequence	Use
	IVT template preparation primers
T7fwd	TTCTAATACGACTCACTATAGGGAG	IVT template preparation
T7rev	CAAAAAACCCCTCAAGACCCGTTTAG	IVT template preparation
	RT-qPCR primers
F3	ATCACTAATCTGATCGAGACA	PCRu_Ro_fwd, PCRu_Rh_fwd
R5	GATGCCATGCCGACCC	PCRu_Ro_rev
F2	GGGTCGGCATGGCATC	PCRo_Ro_fwd
R	GCCCCAAGGGGTTATGCT	PCRo_Ro_rev, PCRo_Rh_rev
F2h	GGGGGCCACAGCAGAAG	PCRo_Rh_fwd
R5h	CTTCTGCTGTGGCCCCC	PCRu_Rh_rev
	Blocking Oligos
BO_Ro	CTCCCTTAGCCTACCGAAGT/3AmMO/	Blocking oligo for Ro
BO_Rh	AGCAGAATTCGCAGATTCACCAGT/3AmMO/	Blocking oligo for Rh
	Plasmid cloning primers
T7fwd_ga4	gaagtctaacgctgctctgggctaactgtcGCGCTAATACGACTCACTATAGGGAG	Preparing template for cloning
T7rev_pET_ds	cgccaatccggatatagttcctcctttcagCAAAAAACCCCTCAAGACCCGTTTAG	Preparing template for cloning
ga4_fwd	GAAGTCTAACGCTGCTCTGG	Preparing template for cloning
pET_ds_rev	CGCCAATCCGGATATAGTTCCTCC	Preparing template for cloning
pET_BB_ds_fwd	CTGAAAGGAGGAACTATATCCGGATTGG	Preparing pET backbone for cloning
pET_BB_rev_ga4	GACAGTTAGCCCAGAGCAGCGTTAGACTTCATCGATCTCGATCCTCTACGC	Preparing pET backbone for cloning
	Sequencing primers
pET_seq_fwd	GCCAGCAACCGCACCTGT	Sanger sequencing verification of plasmid inserts
pET_seq_rev	CTACAGGGCGCGTCCCATTC	Sanger sequencing verification of plasmid inserts
	Homology domains for cloning
Upstream	gaagtctaacgctgctctgggctaactgtc	Homology domain upstream of T7 promoter
Downstream	ctgaaaggaggaactatatccggattggcg	Homology domain downstream of T7 terminator
