## Supplementary material for "Prevention of ribozyme catalysis through cDNA synthesis enables accurate RT-qPCR measurements of context-dependent ribozyme activity": Uncropped gel images, raw data, and analysis code: list_experiments_paths_final.xlsx

### Sheet: Figure 2
Gate	bio_rep	folder_path	file_name	ref_well	ref_well_u	n_samples	primers	G_pos	C_pos	C	shift_ave	is_std_crv	thld
G2	1	Figure 2 data	Figure2_37C_woBO.xls	A1 B1 C1	D1 E1 F1	8	2	8	7	0	1	1	2.2
G2	2	Figure 2 data	Figure2_37C_wBO.xls	A1 B1 C1	D1 E1 F1	8	2	8	7	0	1	1	1.5
G2	3	Figure 2 data	Figure2_50C_wBO.xls	A1 C1	D1 F1	8	2	8	7	0	1	1	1.5

### Sheet: Figure 3 Ro
Gate	bio_rep	folder_path	file_name	ref_well	ref_well_u	n_samples	primers	G_pos	C_pos	C	shift_ave	is_std_crv	thld	NTCo	NTCu
G1	1	Figure 3 data	Figure3_G1_Rep1.xls	A1 B1 C1	D1 E1 F1	9	2	9	8	1	1	1	2	A10	D10
G2	1	Figure 3 data	Figure3_G2_Rep1.xls	A1 B1 C1	D1 E1 F1	9	2	9	8	1	1	1	1	A10	D10
G3	1	Figure 3 data	Figure3_G3_Rep1.xls	A1 B1 C1	D1 E1 F1	9	2	9	8	1	1	1	1	A10	D10
G4	1	Figure 3 data	Figure3_G4_Rep1.xls	A1 B1 C1	D1 E1 F1	9	2	9	8	1	1	1	1	A10	D10
G5	1	Figure 3 data	Figure3_G5_Rep1.xls	A1 B1 C1	D1 E1 F1	9	2	9	8	1	1	1	1.4	A10	D10
G6	1	Figure 3 data	Figure3_G6_Rep1.xls	A1 B1 C1	D1 E1 F1	9	2	9	8	1	1	1	1.4	A10	D10
G1	2	Figure 3 data	Figure3_G1_Rep2.xls	A1 B1 C1	D1 E1 F1	9	2	9	8	1	1	1	2	A10	D10
G2	2	Figure 3 data	Figure3_G2_Rep2.xls	A1 B1 C1	D1 E1 F1	9	2	9	8	1	1	1	2	B10	E10
G3	2	Figure 3 data	Figure3_G3_Rep2.xls	A1 B1 C1	D1 E1 F1	9	2	9	8	1	1	1	2	A10	D10
G4	2	Figure 3 data	Figure3_G4_Rep2.xls	A1 B1 C1	D1 E1 F1	9	2	9	8	1	1	1	1.4	A10	D10
G5	2	Figure 3 data	Figure3_G5_Rep2.xls	A1 B1 C1	D1 E1 F1	9	2	9	8	1	1	1	1.2	A10	D10
G6	2	Figure 3 data	Figure3_G6_Rep2.xls	A1 B1 C1	D1 E1 F1	9	2	9	8	1	1	1	1.2	A10	D10

### Sheet: Figure 3 Rh
Gate	bio_rep	folder_path	file_name	ref_well	ref_well_u	n_samples	primers	G_pos	C_pos	C	shift_ave	is_std_crv	thld	NTCo	NTCu
G1h	1	Figure 3 data	Figure3_G1h_Rep1.xls	A1 B1 C1	D1 E1 F1	9	2	9	8	1	1	1	0.8	A11	D11
G2h	1	Figure 3 data	Figure3_G2h_Rep1.xls	A1 B1 C1	D1 E1 F1	9	2	8	9	1	1	1	1.7	A10	D10
G1h	2	Figure 3 data	Figure3_G1h_Rep2.xls	A1 B1 C1	D1 E1 F1	9	2	8	9	1	1	1	1.3	A11	B11
G2h	2	Figure 3 data	Figure3_G2h_Rep2.xls	A1 B1 C1	D1 E1 F1	9	2	8	9	1	1	1	0.9	A11	D11

### Sheet: Figure 4
Gate	bio_rep	folder_path	file_name	ref_well	ref_well_u	n_samples	primers	G_pos	C_pos	C	shift_ave	is_std_crv	thld	NTCo	NTCu
G1	1	Figure 4 data	Figure4_G1_Rep1.xls	A1 B1 C1	D1 E1 F1	9	2	9	8	1	1	1	1.2	A10	D10
G2	1	Figure 4 data	Figure4_G2_Rep1.xls	A1 B1 C1	D1 E1 F1	9	2	9	8	1	1	1	1.1	A10	D10
G3	1	Figure 4 data	Figure4_G3_Rep1.xls	A1 B1 C1	D1 E1 F1	8	2	8	7	0	1	1	2.4	A9	D9
G5	1	Figure 4 data	Figure4_G5_Rep1.xls	A1 B1 C1	D1 E1 F1	8	2	8	7	0	1	1	1.1	A9	D9
G1	2	Figure 4 data	Figure4_G1_Rep2.xls	A1 B1 C1	D1 E1 F1	8	2	8	7	0	1	1	1.5	A9	D9
G2	2	Figure 4 data	Figure4_G2_Rep2.xls	A1 B1 C1	D1 E1 F1	8	2	8	7	0	1	1	1.5	A9	D9
G3	2	Figure 4 data	Figure4_G3_Rep2.xls	A1 B1 C1	D1 E1 F1	8	2	8	7	0	1	1	1.1	A10	D10
G5	2	Figure 4 data	Figure4_G5_Rep2.xls	A1 B1 C1	D1 E1 F1	8	2	8	7	0	1	1	1.3	A10	D10

### Sheet: Figure 4 controls
Gate	bio_rep	folder_path	file_name	ref_well	ref_well_u	n_samples	primers	G_pos	C_pos	C	shift_ave	is_std_crv	thld	NTCo	NTCu
ii	1	Figure 4 data	Figure4_controls.xls	A1	E1	8	2	8	7	0	1	1	1.4
iii	1	Figure 4 data	Figure4_controls.xls	B1	F1	8	2	8	7	0	1	1	1.4
iv	1	Figure 4 data	Figure4_controls.xls	C1	G1	8	2	8	7	0	1	1	1.4
i	1	Figure 4 data	Figure4_controls.xls	D1	H1	8	2	8	7	0	1	1	1.4

### Sheet: Supp Figs 4 5 6
Gate	bio_rep	folder_path	file_name	ref_well	ref_well_u	n_samples	primers	G_pos	C_pos	C	shift_ave	ctrls	thld	is_std_crv
G2-PC-IVT	1	Supp Figure 4 and 5 and 6 data	Supp Figure 4 NRTC.xls	A1	D1	9	2	9	8	1	1	1	2	1
G2-NC-IVT	1	Supp Figure 4 and 5 and 6 data	Supp Figure 4 NTC.xls	A1	D1	9	2	9	8	1	1	1	1	1
G2-NPC-Cell	1	Supp Figure 4 and 5 and 6 data	Supp Figure 5.xls	C1	F1	9	2	9	8	1	1	2	1.1	1
G2h-NPC	1	Supp Figure 4 and 5 and 6 data	Supp Figure 6.xls	A1	D1	9	2	8	9	1	1	2	0.9	1

### Sheet: Supp Fig 7
Gate	bio_rep	folder_path	file_name	ref_well	ref_well_u	n_samples	primers	G_pos	C_pos	C	shift_ave	thld	is_std_crv
Uref	1	Supp Figure 7 data	Supp Figure 7.xls	A1 B1	E1 F1	8	2	8	7	0	1	1	1
Cref	1	Supp Figure 7 data	Supp Figure 7.xls	C1 D1	E1 F1	8	2	8	7	0	1	1	1
Uref	2	Supp Figure 7 data	Supp Figure 7.xls	A1 B1	G1 H1	8	2	8	7	0	1	1	1
Cref	2	Supp Figure 7 data	Supp Figure 7.xls	C1 D1	G1 H1	8	2	8	7	0	1	1	1

### Sheet: Supp Fig 8 37C
Gate	bio_rep	folder_path	file_name	ref_well	ref_well_u	n_samples	primers	G_pos	C_pos	C	shift_ave	thld	is_std_crv
Uref	1	Supp Figure 8 data	Supp Figure 8 37C.xls	A1 B1	E1 F1	8	2	8	7	0	1	1.1	1
Cref	1	Supp Figure 8 data	Supp Figure 8 37C.xls	C1 D1	E1 F1	8	2	8	7	0	1	1.1	1
Uref	2	Supp Figure 8 data	Supp Figure 8 37C.xls	A1 B1	G1 H1	8	2	8	7	0	1	1.1	1
Cref	2	Supp Figure 8 data	Supp Figure 8 37C.xls	C1 D1	G1 H1	8	2	8	7	0	1	1.1	1

### Sheet: Supp Fig 8 50C
Gate	bio_rep	folder_path	file_name	ref_well	ref_well_u	n_samples	primers	G_pos	C_pos	C	shift_ave	thld	is_std_crv
Uref	1	Supp Figure 8 data	Supp Figure 8 50C.xls	A1 B1	E1 F1	8	2	8	7	0	1	1	1
Cref	1	Supp Figure 8 data	Supp Figure 8 50C.xls	C1 D1	E1 F1	8	2	8	7	0	1	1	1
Uref	2	Supp Figure 8 data	Supp Figure 8 50C.xls	A1 B1	G1 H1	8	2	8	7	0	1	1	1
Cref	2	Supp Figure 8 data	Supp Figure 8 50C.xls	C1 D1	G1 H1	8	2	8	7	0	1	1	1

### Sheet: Supp Fig 10 Rh 37
Gate	bio_rep	folder_path	file_name	ref_well	ref_well_u	n_samples	primers	G_pos	C_pos	C	shift_ave	is_std_crv	thld	NTCo	NTCu
G1h	1	Supp Figure 10 Rh 37 data	Supp_Figure_G1h_Rep1_37.xls	A1 B1 C1	D1 E1 F1	9	2	9	8	1	1	1	2.6	A10	D10
G2h	1	Supp Figure 10 Rh 37 data	Supp_Figure_G2h_Rep1_37.xls	A1 B1 C1	D1 E1 F1	9	2	8	9	1	1	1	1.7	A11	D11
G1h	2	Supp Figure 10 Rh 37 data	Supp_Figure_G1h_Rep2_37.xls	A1 B1 C1	D1 E1 F1	9	2	8	9	1	1	1	1.7	A10	D10
G2h	2	Supp Figure 10 Rh 37 data	Supp_Figure_G2h_Rep2_37.xls	A1 B1 C1	D1 E1 F1	9	2	8	9	1	1	1	1.7	A12	D12
